# Deep Learning Model Imputes Missing Stains in Multiplex Images

**DOI:** 10.1101/2023.11.21.568088

**Authors:** Muhammad Shaban, Wiem Lassoued, Kenneth Canubas, Shania Bailey, Yanling Liu, Clint Allen, Julius Strauss, James L Gulley, Sizun Jiang, Faisal Mahmood, George Zaki, Houssein A Sater

## Abstract

Multiplex staining enables simultaneous detection of multiple protein markers within a tissue sample. However, the increased marker count increased the likelihood of staining and imaging failure, leading to higher resource usage in multiplex staining and imaging. We address this by proposing a deep learning-based <u>MA</u>rker imputation model for multipleX <u>IM</u>ages (MAXIM) that accurately impute protein markers by leveraging latent biological relationships between markers. The model’s imputation ability is extensively evaluated at pixel and cell levels across various cancer types. Additionally, we present a comparison between imputed and actual marker images within the context of a downstream cell classification task. The MAXIM model’s interpretability is enhanced by gaining insights into the contribution of individual markers in the imputation process. In practice, MAXIM can reduce the cost and time of multiplex staining and image acquisition by accurately imputing protein markers affected by staining issues.
