## Supplementary Table for "Deep Learning Model Imputes Missing Stains in Multiplex Images"

### Sheet: Supplementary Table 1
Supplementary Table 1: Details of patients demographics, number of data samples, and data splits.
Study ID	Case ID	Age at Enrollment	Sex	Race or Ethnicity	Diagnosis	Tissue/WSI Count	ROI Count	Split Type
Study_01	Case_01	36	F	White	Cervical Cancer	2	52	Test ROIs
Study_01	Case_02	58	M	White	Head and Neck	3	78	Test ROIs
Study_01	Case_03	58	M	Unknown	Urothelial Cancer	9	7088	Train/Valid
Study_02	Case_04	31.5068	F	White	Cervical Cancer	2	39	Test ROIs
Study_02	Case_05	58.7123	F	White	Cervical Cancer	3	95	Test ROIs
Study_02	Case_06	59.5	F	White	Anal Cancer	9	2928	Train/Valid
Study_02	Case_07	66.7644	M	White	Head and Neck	4	1920	Test WSIs
Study_02	Case_08	59.7589	F	White	Anal Cancer	4	191	Test ROIs
Study_02	Case_09	60.0219	M	White	Head and Neck	3	27	Test ROIs
Study_02	Case_10	30	F	White	Cervical Cancer	3	163	Train/Valid
Study_02	Case_11	39.7616	F	Asian	Cervical Cancer	5	4297	Train/Valid
Study_02	Case_12	78.9233	M	White	Head and Neck	6	324	Test ROIs
Study_02	Case_13	51.989	F	Unknown	Cervical Cancer	2	33	Test ROIs
Study_02	Case_14	48.2329	F	White	Cervical Cancer	3	258	Test ROIs
Study_03	Case_15	External dataset: see this link: https://www.jci.org/articles/view/161400			Head and Neck	2	38	Test HNSCC
Study_03	Case_16				Head and Neck	2	64	Test HNSCC
Study_03	Case_17				Head and Neck	2	36	Test HNSCC
Study_03	Case_18				Head and Neck	2	44	Test HNSCC
Study_03	Case_19				Head and Neck	2	75	Test HNSCC
Study_03	Case_20				Head and Neck	2	44	Test HNSCC
Study_03	Case_21				Head and Neck	2	35	Test HNSCC
Study_03	Case_22				Head and Neck	2	92	Test HNSCC
Study_03	Case_23				Head and Neck	2	46	Test HNSCC
Study_03	Case_24				Head and Neck	2	51	Test HNSCC
Study_03	Case_25				Head and Neck	2	34	Test HNSCC
Study_03	Case_26				Head and Neck	2	49	Test HNSCC
Study_03	Case_27				Head and Neck	2	15	Test HNSCC

### Sheet: Supplementary Table 2
Supplementary Table 2: Details of antibodies, protocol, and opals used in the multiplex panel.
Antibody	Clone	Catalogue#	Company	Dilution	ER (LEICA)	Secondary Antibody (Vector labs)	OPAL (Akoya Bisciences)
CD4	EPR6855	ab133616	Abcam	1:250	ER1	Immpress Mouse/Rabbit	520 (FP1487001KT)
CD8	EPR10640	ab215041	Abcam	1:100	ER2	Immpress Mouse/Rabbit	570 (FP1488001KT)
FOXP3	SP97	MA5-16365	Thermo Fisher	1:200	ER2	Immpress Mouse/Rabbit	480 (FP1500001KT)
PDL1	EL13N	76437	Cell Signaling	1:300	ER1	Immpress Mouse/Rabbit	620 (FP1495001KT)
KI67		790-4286	VENTANA	1:2	ER1	Immpress Mouse/Rabbit	690 (FP1496001KT)
CK	AE1-AE3	SC-81714	Santa-Cruz	1:400	ER2	Immpress Mouse/Rabbit	780 (FP1497001KT)
